# The genetic landscape for amyloid beta fibril nucleation accurately discriminates familial Alzheimer’s disease mutations

**DOI:** 10.1101/2020.09.22.308429

**Authors:** Mireia Seuma, Andre Faure, Marta Badia, Ben Lehner, Benedetta Bolognesi

## Abstract

Amyloid fibrils are associated with many human diseases but how mutations alter the propensity of proteins to form fibrils has not been comprehensively investigated and is not well understood. Alzheimer’s Disease (AD) is the most common form of dementia with amyloid plaques of the amyloid beta (Aß) peptide a pathological hallmark of the disease. Mutations in Aß also cause familial forms of AD (fAD). Here we use deep mutational scanning to quantify the effects of >14,000 mutations on the aggregation of Aß. The resulting genetic landscape reveals fundamental mechanistic insights into fibril nucleation, including the importance of charge and gatekeeper residues in the disordered region outside of the amyloid core in preventing nucleation. Strikingly, unlike computational predictors and previous measurements, the *in vivo* nucleation scores accurately identify all known dominant fAD mutations, validating this simple cell-based assay as highly relevant to the human genetic disease and suggesting accelerated fibril nucleation is the ultimate cause of fAD. Our results provide the first comprehensive map of how mutations alter the formation of any amyloid fibril and a validated resource for the interpretation of genetic variation in Aß.

**Highlights:**

- First comprehensive map of how mutations alter the propensity of a protein to form amyloid fibrils.
- Charge and gatekeeper residues in the disordered N-terminus of amyloid beta prevent fibril nucleation.
- Rates of nucleation in a cell-based assay accurately identify the mutations that cause dominant familial Alzheimer’s disease.
- The combination of deep mutational scanning and human genetics provides a general strategy to quantify the disease-relevance of *in vitro* and *in vivo* assays.
