## Supplementary file 1 for "The genetic landscape for amyloid beta fibril nucleation accurately discriminates familial Alzheimer’s disease mutations"

### Sheet: Hoja1
Supplementary file 1. Candidate fAD variants
ID (WT AA, position, mutant AA)
D1E
D1G
D1H
D1N
E3A
E3G
E3K
E3Q
D7A
D7G
D7Y
G9R
Y10H
E11A
E11D
E11G
E11Q
E11V
V12A
V12G
H13I
H13N
H13P
H13Y
H14I
H14N
H14P
Q15H
Q15L
Q15P
K16T
L17F
L17I
L17M
L17V
L17W
F19I
F19V
F20I
A21V
E22A
E22K
E22N
D23E
D23G
V24G
V24M
G25S
N27F
N27I
N27Y
G29V
A30I
A30T
A30V
L34I
V36L
V36M
V39I
I41F
A42L
A42M
A42V
