## Supplementary file 2 for "The genetic landscape for amyloid beta fibril nucleation accurately discriminates familial Alzheimer’s disease mutations"

### Sheet: Hoja1
Supplementary file S2. DNA primers sequences
Primer	Sequence (5'-3')	Strand	Use
MS_01	CAATTTGCAAGGATATCAAGCTGG	Fwd	amplify Aβ-42 region by error-prone PCR
MS_02	GCCAGTGAATTGTAATACGACTC	Rev	amplify Aβ-42 region by error-prone PCR
MS_03	GCCTACATACCTCGCTCTGC	Fwd	Library quantification by qPCR
MS_04	CAACCCGGTAAGACACGACT	Rev	Library quantification by qPCR
MS_05	CCCTACACGACGCTCTTCCGATCTCCAACCACAGTCTCAAGGTGAATTC	Fwd	Library preparation, PCR1. Frame-shifted primer with homology to Illumina sequencing primer
MS_06	CCCTACACGACGCTCTTCCGATCTNCCAACCACAGTCTCAAGGTGAATTC	Fwd	Library preparation, PCR1. Frame-shifted primer with homology to Illumina sequencing primer
MS_07	CCCTACACGACGCTCTTCCGATCTNDCCAACCACAGTCTCAAGGTGAATTC	Fwd	Library preparation, PCR1. Frame-shifted primer with homology to Illumina sequencing primer
MS_08	CCCTACACGACGCTCTTCCGATCTNDDCCAACCACAGTCTCAAGGTGAATTC	Fwd	Library preparation, PCR1. Frame-shifted primer with homology to Illumina sequencing primer
MS_09	CCCTACACGACGCTCTTCCGATCTDDDKCCAACCACAGTCTCAAGGTGAATTC	Fwd	Library preparation, PCR1. Frame-shifted primer with homology to Illumina sequencing primer
MS_10	CCCTACACGACGCTCTTCCGATCTDDKKKCCAACCACAGTCTCAAGGTGAATTC	Fwd	Library preparation, PCR1. Frame-shifted primer with homology to Illumina sequencing primer
MS_11	CCCTACACGACGCTCTTCCGATCTDDKKKKCCAACCACAGTCTCAAGGTGAATTC	Fwd	Library preparation, PCR1. Frame-shifted primer with homology to Illumina sequencing primer
MS_12	TTCAGACGTGTGCTCTTCCGATCTGGTGGCGGCCGCTCTAGATTA	Rev	Library preparation, PCR1. Frame-shifted primer with homology to Illumina sequencing primer
MS_13	TTCAGACGTGTGCTCTTCCGATCTNGGTGGCGGCCGCTCTAGATTA	Rev	Library preparation, PCR1. Frame-shifted primer with homology to Illumina sequencing primer
MS_14	TTCAGACGTGTGCTCTTCCGATCTNHGGTGGCGGCCGCTCTAGATTA	Rev	Library preparation, PCR1. Frame-shifted primer with homology to Illumina sequencing primer
MS_15	TTCAGACGTGTGCTCTTCCGATCTNHHGGTGGCGGCCGCTCTAGATTA	Rev	Library preparation, PCR1. Frame-shifted primer with homology to Illumina sequencing primer
MS_16	TTCAGACGTGTGCTCTTCCGATCTHHHHGGTGGCGGCCGCTCTAGATTA	Rev	Library preparation, PCR1. Frame-shifted primer with homology to Illumina sequencing primer
MS_17	TTCAGACGTGTGCTCTTCCGATCTHHMMMGGTGGCGGCCGCTCTAGATTA	Rev	Library preparation, PCR1. Frame-shifted primer with homology to Illumina sequencing primer
MS_18	TTCAGACGTGTGCTCTTCCGATCTHHMMMAGGTGGCGGCCGCTCTAGATTA	Rev	Library preparation, PCR1. Frame-shifted primer with homology to Illumina sequencing primer
MS_19	CAAGCAGAAGACGGCATACGAGATAAGAAGACGTGACTGGAGTTCAGACGTGTGCTCTTC	Rev	Library preparation, PCR2. Indexed Illumina sequencing primer
MS_20	CAAGCAGAAGACGGCATACGAGATATTGCATTGTGACTGGAGTTCAGACGTGTGCTCTTC	Rev	Library preparation, PCR2. Indexed Illumina sequencing primer
MS_21	CAAGCAGAAGACGGCATACGAGATCCAAGTCAGTGACTGGAGTTCAGACGTGTGCTCTTC	Rev	Library preparation, PCR2. Indexed Illumina sequencing primer
MS_22	CAAGCAGAAGACGGCATACGAGATCTATCAAGGTGACTGGAGTTCAGACGTGTGCTCTTC	Rev	Library preparation, PCR2. Indexed Illumina sequencing primer
MS_23	CAAGCAGAAGACGGCATACGAGATGGCGTTGCGTGACTGGAGTTCAGACGTGTGCTCTTC	Rev	Library preparation, PCR2. Indexed Illumina sequencing primer
MS_24	CAAGCAGAAGACGGCATACGAGATTCTCTCTGGTGACTGGAGTTCAGACGTGTGCTCTTC	Rev	Library preparation, PCR2. Indexed Illumina sequencing primer
MS_25	AATGATACGGCGACCACCGAGATCTACACTCTTTCCCTACACGACGCTCTTC	Fwd	Library preparation, PCR2. Illumina sequencing primer
